# Multiplex profiling of developmental enhancers with quantitative, single-cell expression reporters

**DOI:** 10.1101/2022.12.10.519236

**Authors:** Jean-Benoît Lalanne, Samuel G. Regalado, Silvia Domcke, Diego Calderon, Beth Martin, Tony Li, Chase C. Suiter, Choli Lee, Cole Trapnell, Jay Shendure

**Affiliations:** Department of Genome Sciences, University of Washington, Seattle, WA, USA; Howard Hughes Medical Institute, Seattle, WA, USA; Brotman Baty Institute for Precision Medicine, Seattle, WA, USA; Allen Discovery Center for Cell Lineage Tracing, Seattle, WA, USA

## Abstract

The inability to scalably and precisely measure the activity of developmental enhancers in multicellular systems is a bottleneck in genomics. Here, we develop a dual RNA cassette that decouples the detection and quantification tasks inherent to multiplex single-cell reporter assays, resulting in accurate measurement of reporter expression over a >10,000-fold range of activity with a precision approaching the limit set by Poisson counting noise. Together with RNA barcode circularization, these <u>s</u>ingle-<u>c</u>ell <u>q</u>uantitative <u>e</u>xpression <u>r</u>eporters (scQers) provide high-contrast readouts analogous to classic *in situ* assays, but entirely from sequencing. Screening >200 enhancers in a multicellular *in vitro* model of early mammalian development, we identified numerous autonomous and cell-type-specific elements, including constituents of the *Sox2* control region exclusively active in pluripotent cells, endoderm-specific enhancers, including near *Foxa2* and *Gata4*, and a compact pleiotropic enhancer at the *Lamc1* locus. scQers can be mobilized in developmental systems to quantitatively characterize native, perturbed, and synthetic enhancers at scale, with high sensitivity and at single-cell resolution.
